# Pneumococcal genetic variability influences age-dependent bacterial carriage

**DOI:** 10.1101/2021.03.03.433546

**Authors:** PHC Kremer, B Ferwerda, HJ Bootsma, NY Rots, AJ Wijmega-Monsuur, EAM Sanders, K Trzciński, AL Wyllie, P Turner, A van der Ende, MC Brouwer, SD Bentley, D van de Beek, JA Lees

## Abstract

The pneumococcal conjugate vaccine (PCV) primarily reduces disease burden in adults through a reduction in carriage prevalence of invasive serotypes in children. Current vaccine formulations are the same for both adults and children, but tailoring these formulations to age category could optimize vaccine efficacy. Identification of specific pneumococcal genetic factors associated with carriage in younger or older age groups may suggest alternative formulations and contribute to a better mechanistic understanding of immunity. Here, we used whole genome sequencing to dissect pneumococcal variation associated with age. We performed genome sequencing in a large carriage cohort, and conducted a meta-analysis with an existing carriage study. We compiled a dictionary of pathogen genetic variation including serotype, sequence cluster, sequence elements, SNPs, burden combined rare variants, and clusters of orthologous genes (COGs) for each cohort – all of which used in a genome-wide association with host age. Age-dependent colonization had some heritability, though this varied between cohorts (h^2^ = 0.10, 0.00 – 0.69 95% CI in the first; h^2^ = 0.46, 0.33 – 0.60 95% CI in the second cohort). We found that serotypes and genetic background (strain) explained most of the heritability in each cohort (h^2^_serotype_ = 0.06 and h^2^_GPSC_ = 0.04 in the first; h^2^ _serotype_ = 0.20 and h^2^ _GPSC_ = 0.23 in the second cohort). We found one candidate association (p = 1.2×10^−9^) upstream of an accessory Sec-dependent serine-rich glycoprotein adhesin. Overall, association with age was highly cohort and strain dependent, supporting proposals for a future vaccination strategy which is primarily targeted using serotypes rather than proteins, and is tailored towards specific pathogen populations.
