## Supplemental Table S4 for "Pneumococcal genetic variability influences age-dependent bacterial carriage"

serotype	number
19A	225
11A	111
6C	97
23B	84
10A	66
16F	54
21	51
15B	49
15C	48
35B	46
23A	44
35F	39
22F	37
3	37
6A	36
33F	34
unknown	32
19F	31
untypable	27
6B	26
17F	20
38	19
9N	16
8	13
23F	12
15A	11
7F	11
31	10
24	9
1	6
18C	5
14	4
9V	4
12F	3
23B1	3
42	3
18B	1
22A	1
37	1
4	1
5	1
6E(6B)	1
