## Supplemental Table S5 for "Pneumococcal genetic variability influences age-dependent bacterial carriage"

serotype	number
NT	511
19F	402
23F	307
6B	236
14	175
6A	142
34	100
15B	80
19A	77
6C	74
15A	58
11A	55
13	49
35C	48
10B	45
35F	45
15C	41
10A	39
33B	38
3	37
23A	34
19B	33
21	31
16F	29
18C	28
4	26
9V	24
9N	22
28F	22
17F	19
22A	17
7B	15
20	15
7F	14
22F	14
23B	14
38	13
33C	12
5	11
10F	11
32A	11
37	11
40	11
31	10
32F	10
46	10
8	9
24F	9
1	6
33D	6
18A	5
45	4
48	4
18F	3
29	2
33F	2
35B	2
2	1
9L	1
12F	1
24A	1
25F	1
36	1
39	1
