## Supplemental Table S6 for "Pneumococcal genetic variability influences age-dependent bacterial carriage"

GPSC	number
4	171
3	156
7	131
11	119
36-35	105
29	93
46	51
75	42
19	37
12	34
24	27
44	27
49	24
109	23
16	20
38	19
60	15
146	14
99	13
15	11
18	10
197	10
57	10
76	10
5	9
6	9
64	9
10	8
140	6
31	6
291	5
81	5
89	5
17	4
27	3
48	3
50	3
83	3
101	2
119	2
157	2
61	2
72	2
123	1
13	1
156	1
250	1
315	1
32	1
378	1
47	1
55	1
590	1
8	1
9	1
97	1
98	1
NA	55
