## Supplemental Table S7 for "Pneumococcal genetic variability influences age-dependent bacterial carriage"

GPSC	number
1	352
28	190
20	168
42	123
25	98
9	97
10	95
45	75
66	73
63	72
30	59
74	57
73	54
87	42
82	40
69	39
60	34
100	32
5	30
23	30
16	29
110	29
118	26
107	26
122	25
71	24
130	23
127	23
128	22
106	22
40	20
149	19
134	19
48	18
154	18
153	18
138	18
104	17
167	16
166	16
151	16
174	15
173	15
180	14
188	13
187	13
32	12
186	12
172	12
158	12
14	12
91	11
6	11
165	11
57	10
43	10
215	10
214	10
123	10
34	9
203	9
8	8
26	8
150	8
51	7
47	7
265	6
264	6
263	6
222	6
2	6
95	5
84	5
294	5
293	5
261	5
137	5
12	5
320	4
319	4
318	4
317	4
287	4
283	4
244	4
49	3
38	3
347	3
346	3
345	3
308	3
248	3
245	3
141	3
406	2
405	2
404	2
403	2
402	2
401	2
400	2
399	2
177	2
162	2
96	1
86	1
618	1
617	1
615	1
614	1
613	1
612	1
611	1
610	1
609	1
608	1
607	1
606	1
605	1
604	1
603	1
602	1
275	1
257	1
253	1
18	1
147	1
NA	448
