## Supplemental Table S8 for "Pneumococcal genetic variability influences age-dependent bacterial carriage"

variant	af	filter-pvalue	lrt-pvalue	beta	beta-std-err	intercept
TTAAAACGTCTACTCATGATTAACACCTATAC	8.43E-01	1.09E-11	2.41E-10	-1.12E+00	1.71E-01	-6.27E-01
AGGTATCAAAGTATGCCAGAGATAAAAAAATATAAATAT	9.13E-01	2.37E-12	2.60E-10	-1.38E+00	2.08E-01	-3.09E-01
ATAGGTGTTAATCATGAGTAGACGTTTTAAAAAATCA	8.42E-01	2.15E-11	4.15E-10	-1.11E+00	1.71E-01	-6.42E-01
ATTAGCTCCATCTCCTAAAGTATGCACTCCTA	9.47E-01	1.42E-11	2.54E-09	-1.58E+00	2.55E-01	-5.88E-02
TTAATCTTTAAGTACAATATCCTTGCTTTTAGATAT	9.23E-01	3.86E-11	2.71E-09	-1.36E+00	2.18E-01	-3.05E-01
AGCCCTACCAAGGCAACTAGTAGGACTAACGC	8.42E-01	2.22E-10	2.93E-09	-1.06E+00	1.72E-01	-6.78E-01
AAAAGCAAGGATATTGTACTTAAAGATTAAGAA	9.25E-01	4.84E-11	3.41E-09	-1.37E+00	2.21E-01	-2.94E-01
TAATAGTTTTAGCTTTACTTCCATGGAAGCCTTTTTTT	9.33E-01	5.12E-11	4.31E-09	-1.42E+00	2.31E-01	-2.34E-01
AACCTGAAGAAAGTTTTCTGCTATCTTCTCTTC	8.71E-01	2.38E-10	4.45E-09	-1.11E+00	1.82E-01	-5.95E-01
TCTATTAAATGGGGAACTTCATTTCCAATCAAC	9.16E-01	1.10E-10	5.16E-09	-1.30E+00	2.12E-01	-3.75E-01
CGTTGATTGGAAATGAAGTTCCCCATTGAATAGATAATGAG	6.47E-02	6.15E-11	5.25E-09	1.43E+00	2.34E-01	-1.65E+00
ACAATTCTTTATCGGCTACCTCAATACGAGC	9.30E-01	7.46E-11	5.28E-09	-1.39E+00	2.27E-01	-2.68E-01
GAGAAGATAGCAGAAAACTTTCTTCAGGTTCGGGAAAT	8.70E-01	3.39E-10	5.88E-09	-1.10E+00	1.82E-01	-6.05E-01
CATCTGTTTTTTGTGGTTCTGGTATTTGTTC	9.27E-01	1.04E-10	6.31E-09	-1.36E+00	2.23E-01	-3.00E-01
TATAAAATGTACTACTCTATTCTACTAGATAATGATTGAAT	9.32E-01	9.15E-11	6.52E-09	-1.40E+00	2.30E-01	-2.54E-01
AAGAAACTCATTATCTATTCAATGGGGAACTTC	6.01E-02	8.57E-11	7.63E-09	1.46E+00	2.42E-01	-1.64E+00
AAACCAGCCCTGTTTGAAAAGAAGGGCTTGACCGT	8.72E-01	4.73E-10	7.97E-09	-1.10E+00	1.83E-01	-6.03E-01
AAAAAAAAGGCTTCCATGGAAGTAAAGCTAA	9.31E-01	1.61E-10	9.79E-09	-1.38E+00	2.29E-01	-2.74E-01
CCAACTCCTGTAGTGAGTCCTCAAGTTGAAGAAGAGCCT	9.31E-01	1.61E-10	9.79E-09	-1.38E+00	2.29E-01	-2.74E-01
GGTAACTGCGTTAGTCCTACTAGTTGCCTTGGTAGGG	8.93E-01	4.81E-10	1.10E-08	-1.16E+00	1.95E-01	-5.23E-01
AAACTCATTATCTATTCAATGGGGAACTTCATT	6.08E-02	1.59E-10	1.18E-08	1.44E+00	2.41E-01	-1.64E+00
AGCTTTTTCAATTTTTGACTAAAAGAAAATGCACT	9.34E-01	1.98E-10	1.21E-08	-1.39E+00	2.32E-01	-2.60E-01
ATCAACATGTTTTAAGCTAGTAGTGAGTCTAAATA	9.34E-01	1.98E-10	1.21E-08	-1.39E+00	2.32E-01	-2.60E-01
CTGGAATCAGAACACTTCCAATAATGTTAAC	9.34E-01	1.98E-10	1.21E-08	-1.39E+00	2.32E-01	-2.60E-01
TCAATTCGCTATATTATCACTCAACTTGAACAAATAC	9.20E-01	3.00E-10	1.21E-08	-1.29E+00	2.16E-01	-3.73E-01
TAGCCCTACCAAGGCAACTAGTAGGACTAAC	8.51E-01	1.22E-09	1.34E-08	-1.03E+00	1.75E-01	-6.85E-01
CAATTTATAAAATGTACTACTCTATTCTACTAGAT	9.31E-01	2.79E-10	1.46E-08	-1.36E+00	2.28E-01	-2.94E-01
GAGCAGAGGCTCTTCTTCAACTTGAGGACTCACTAC	9.31E-01	2.79E-10	1.46E-08	-1.36E+00	2.28E-01	-2.94E-01
TGTTTAATCTGAGCTTCAAATTCAGACAATTCTTTATCGGCTACCTCAATACGAG	9.31E-01	2.79E-10	1.46E-08	-1.36E+00	2.28E-01	-2.94E-01
ATCAAGAAGAAGGATGGAAAAACAACTATCGGA	9.13E-01	4.54E-10	1.48E-08	-1.25E+00	2.10E-01	-4.21E-01
ATTAAATGGGGAACTTCATTTCCAATCAACG	9.13E-01	4.54E-10	1.48E-08	-1.25E+00	2.10E-01	-4.21E-01
TATCAAGGTTGCATTGTTAGCCTATTCCTATG	9.22E-01	3.88E-10	1.55E-08	-1.30E+00	2.18E-01	-3.64E-01
AACTTGAACAAATACCAGAACCACAAAAAACAGAT	9.27E-01	3.80E-10	1.71E-08	-1.33E+00	2.24E-01	-3.25E-01
CTATATTATCACTCAACTTGAACAAATACCAGAA	9.27E-01	3.80E-10	1.71E-08	-1.33E+00	2.24E-01	-3.25E-01
GGGGGATCTTGAACCCCGAGTTTAGAAATAAGAAAATGAGGCAGA	8.67E-01	1.33E-09	1.73E-08	-1.06E+00	1.81E-01	-6.41E-01
AATTTAGAATTAAAAGAACTTATATTACCAGATAATGTTAAAAATT	9.33E-01	3.46E-10	1.81E-08	-1.37E+00	2.32E-01	-2.81E-01
ACTTCCAACTTTAGTCTCTTTGATTACTTCCGAACTAGGAG	9.33E-01	3.46E-10	1.81E-08	-1.37E+00	2.32E-01	-2.81E-01
CTACTCTATTCTACTAGATAATGATTGAATAAAACTTTTTATAAC	9.33E-01	3.46E-10	1.81E-08	-1.37E+00	2.32E-01	-2.81E-01
TCATTTCCTTCTTCAACATCAACATGTTTTAAGCTAGTAGTGAGTCT	9.33E-01	3.46E-10	1.81E-08	-1.37E+00	2.32E-01	-2.81E-01
TCATGGATGTCACCATCAAGAAGAAGGATGGAAAAACAACTATC	9.13E-01	7.15E-10	2.07E-08	-1.23E+00	2.09E-01	-4.35E-01
TTTGTTGAATAATACTTCCAACTTTAGTCTC	9.21E-01	6.33E-10	2.22E-08	-1.28E+00	2.18E-01	-3.81E-01
ATTGGCAAATCTTTCAGGAAATATCTGATACCATACCGTA	9.49E-01	2.77E-10	2.32E-08	-1.51E+00	2.59E-01	-1.21E-01
AAGAAGAAGGATGGAAAAACAACTATCGGAAC	9.18E-01	7.83E-10	2.46E-08	-1.25E+00	2.15E-01	-4.05E-01
AATTCCATCAAATGACTTTTCTCACTATGAT	9.18E-01	7.83E-10	2.46E-08	-1.25E+00	2.15E-01	-4.05E-01
ATATTAACACTTCGCTTCACTTTCTGTGAAC	9.27E-01	6.36E-10	2.49E-08	-1.31E+00	2.24E-01	-3.44E-01
GCTATATTATCACTCAACTTGAACAAATACC	9.27E-01	6.36E-10	2.49E-08	-1.31E+00	2.24E-01	-3.44E-01
TAACTGAGTAAAAACTCTCGAAATTCAATTC	9.27E-01	6.36E-10	2.49E-08	-1.31E+00	2.24E-01	-3.44E-01
GAAATTTTCCTTGAGGAGAATGAGCTTGCCTT	8.94E-01	1.44E-09	2.65E-08	-1.14E+00	1.95E-01	-5.42E-01
CAACGGTCAAGCCCTTCTTTTCAAACAGGGCT	8.85E-01	1.70E-09	2.66E-08	-1.10E+00	1.90E-01	-5.84E-01
AAAAATCTTCCTACATATGTAAGAAGATTTT	9.32E-01	5.98E-10	2.68E-08	-1.35E+00	2.31E-01	-3.01E-01
AAATTTAAATGAAAAAAACTACAATATTATCATTAACTACAG	9.32E-01	5.98E-10	2.68E-08	-1.35E+00	2.31E-01	-3.01E-01
ATAATATTGTAGTTTTTTTCATTTAAATTTCCTTACATATTTA	9.32E-01	5.98E-10	2.68E-08	-1.35E+00	2.31E-01	-3.01E-01
TAAACCGTTCATAACGTGTTTACCAAAATTTTTAACATTATCTGGTA	9.32E-01	5.98E-10	2.68E-08	-1.35E+00	2.31E-01	-3.01E-01
TACCAAAATTTTTAACATTATCTGGTAATATAAGTT	9.32E-01	5.98E-10	2.68E-08	-1.35E+00	2.31E-01	-3.01E-01
TATTACCAGATAATGTTAAAAATTTTGGTAAAC	9.32E-01	5.98E-10	2.68E-08	-1.35E+00	2.31E-01	-3.01E-01
TTATTCAACAAAATAATATCAAATATAAGGTTCTAACT	9.32E-01	5.98E-10	2.68E-08	-1.35E+00	2.31E-01	-3.01E-01
TTATTTTAGCAGCATATGTCCCTAATGAACCAATCCTAGC	9.32E-01	5.98E-10	2.68E-08	-1.35E+00	2.31E-01	-3.01E-01
ATCTGCCTCATTTTCTTATTTCTAAACTCGG	8.65E-01	2.56E-09	2.92E-08	-1.04E+00	1.81E-01	-6.59E-01
CTTCTTCGTCCTCTGTCTCGATTTCTCTCAG	9.45E-01	4.71E-10	3.12E-08	-1.46E+00	2.52E-01	-1.72E-01
ACAGTATATCATTTTTAAATTTTAAGTCAAG	9.29E-01	8.07E-10	3.14E-08	-1.32E+00	2.27E-01	-3.33E-01
ACGGTAAATACTTTATCACCTACTGTGATTTTTGTAGGAATCGTGAATGG	9.29E-01	8.07E-10	3.14E-08	-1.32E+00	2.27E-01	-3.33E-01
ACTACAGGAATGATGAAAGAAATAAAATAGGTTCG	9.29E-01	8.07E-10	3.14E-08	-1.32E+00	2.27E-01	-3.33E-01
TGGAATCAGAACACTTCCAATAATGTTAACC	9.29E-01	8.07E-10	3.14E-08	-1.32E+00	2.27E-01	-3.33E-01
AAGGCAACTAGTAGGACTAACGCAGTTACCACTA	9.06E-01	1.47E-09	3.23E-08	-1.18E+00	2.04E-01	-4.89E-01
ACATGAGGCTTTTGCTAATTTATCAAATTTAGAGAAACTAACATTACCAAAAT	9.34E-01	7.42E-10	3.33E-08	-1.36E+00	2.34E-01	-2.88E-01
ACGACTACACCCGATGGCTATCGAGTCAATGCTAACGGTGAGTGGGTAGGATAGGTATCCATTAGCTAAATCTAATCATTCTGAACTAAAAA	9.34E-01	7.42E-10	3.33E-08	-1.36E+00	2.34E-01	-2.88E-01
ATTAGGAAGTAATCTATTTAGACTCACTACTAGCTTAAAACATG	9.34E-01	7.42E-10	3.33E-08	-1.36E+00	2.34E-01	-2.88E-01
ATTTTCTTTTAGTCAAAAATTGAAAAAGCTAACCTTTTCCTCAAGTTCAAAATTA	9.34E-01	7.42E-10	3.33E-08	-1.36E+00	2.34E-01	-2.88E-01
CAATTCCTGAAACTGTTAAGTTCTATGTAACATCAGAACATATAAAAGATGTTCTTAAATCAAATTTATCTACTAGTAATGATATCATTGTTGAAAAAGTAGATAATATAAAACAAGAAACTGATGTAGCTAAACCTAAAAAGAATTCTAATC	9.34E-01	7.42E-10	3.33E-08	-1.36E+00	2.34E-01	-2.88E-01
CCTTTGTCAAAAATAATAGTTTTAGCTTTACTTCCATGGAAGC	9.34E-01	7.42E-10	3.33E-08	-1.36E+00	2.34E-01	-2.88E-01
GAGCTTTTGATTTTTCTGAATTAGAAGAGATTGAATTGCCTGCATCTCTAGAATATATTGGAAC	9.34E-01	7.42E-10	3.33E-08	-1.36E+00	2.34E-01	-2.88E-01
GTTTTATCTTTTGAAAACAAAACACCATCAACTGAGGCAAAC	9.34E-01	7.42E-10	3.33E-08	-1.36E+00	2.34E-01	-2.88E-01
TCATTGCCGTCCTTCTTCCTAAGTGGCGTCTTAGATTCATTAAAGGAAATTCATATTAAGAATAAAAGTACAGAGTTTTCTGTGAAAAAAGATACATTT	9.34E-01	7.42E-10	3.33E-08	-1.36E+00	2.34E-01	-2.88E-01
TGGTAATATAAGTTCTTTTAATTCTAAATTACCGTAAAAGGCTAAACGTTC	9.34E-01	7.42E-10	3.33E-08	-1.36E+00	2.34E-01	-2.88E-01
TTAGAATACAAAAAAGCTAAAAACAATCTTCCAGAGTCTTT	9.34E-01	7.42E-10	3.33E-08	-1.36E+00	2.34E-01	-2.88E-01
TTTAATAAAAATTCTTACTTGAAAAAACTCGAATTGAATG	9.34E-01	7.42E-10	3.33E-08	-1.36E+00	2.34E-01	-2.88E-01
TTTTGTATATTTTTCAAATAACGCCTCTACACTATTTGTAGCAAATTCACCAACTACAGTTG	9.34E-01	7.42E-10	3.33E-08	-1.36E+00	2.34E-01	-2.88E-01
ATCCTTCTTCTTGATGGTGACATCCATGAGAACA	9.17E-01	1.24E-09	3.47E-08	-1.24E+00	2.14E-01	-4.21E-01
CCTCCATGTCTGCTACTGGCTCCTGAAAGAGGTAG	8.27E-02	1.24E-09	3.47E-08	1.24E+00	2.14E-01	-1.66E+00
GAAGAAGGATGGAAAAACAACTATCGGAACAGCTAAA	9.17E-01	1.24E-09	3.47E-08	-1.24E+00	2.14E-01	-4.21E-01
AAGCTCATTCTCCTCAAGGAAAATTTCCGTAG	8.96E-01	1.96E-09	3.52E-08	-1.14E+00	1.97E-01	-5.39E-01
GAGTCTCTGGCACATCTTCGCAAGACAAGACCTCA	8.90E-01	2.23E-09	3.57E-08	-1.11E+00	1.93E-01	-5.68E-01
AAAAAATACAAAAAAAAGGCTTCCATGGAAGTAAAGCTA	9.26E-01	1.05E-09	3.60E-08	-1.29E+00	2.23E-01	-3.62E-01
ATCACTCAACTTGAACAAATACCAGAACCACAAAA	9.26E-01	1.05E-09	3.60E-08	-1.29E+00	2.23E-01	-3.62E-01
GTGATAATATAGCGAATTGAATTTCGAGAGTTTTTACTCAGTT	9.26E-01	1.05E-09	3.60E-08	-1.29E+00	2.23E-01	-3.62E-01
AAAAATCTTCTTACATATGTAGGAAGATTTT	9.31E-01	1.02E-09	3.94E-08	-1.33E+00	2.30E-01	-3.21E-01
AAAACCATTCACGATTCCTACAAAAATCACAGTA	9.31E-01	1.02E-09	3.94E-08	-1.33E+00	2.30E-01	-3.21E-01
ACAATTTATAAAATGTACTACTCTATTCTAC	9.31E-01	1.02E-09	3.94E-08	-1.33E+00	2.30E-01	-3.21E-01
AGCATATGTCCCTAATGAACCAATCCTAGCAGAT	9.31E-01	1.02E-09	3.94E-08	-1.33E+00	2.30E-01	-3.21E-01
AGCGTATTGTGTAATGACAACGGAACCAACAAA	9.31E-01	1.02E-09	3.94E-08	-1.33E+00	2.30E-01	-3.21E-01
CAAAATAATATCAAATATAAGGTTCTAACTGTAG	9.31E-01	1.02E-09	3.94E-08	-1.33E+00	2.30E-01	-3.21E-01
CCTTATATATCCATTCTTAAAATTGGTTTAA	9.31E-01	1.02E-09	3.94E-08	-1.33E+00	2.30E-01	-3.21E-01
TATGCTTGATGGGATAGTAATAGAGCTAGGATAGTAGACAATTCTACCTGTTTCA	9.31E-01	1.02E-09	3.94E-08	-1.33E+00	2.30E-01	-3.21E-01
TCACAGTAGGTGATAAAGTATTTACCGTTACTGAAGT	9.31E-01	1.02E-09	3.94E-08	-1.33E+00	2.30E-01	-3.21E-01
CGAGACAGAGGACGAAGAAGCTTATCTCGTAC	9.42E-01	7.46E-10	4.04E-08	-1.42E+00	2.46E-01	-2.17E-01
GAAGTAATCAAAGAGACTAAAGTTGGAAGTATTATTCAACAA	9.23E-01	1.33E-09	4.05E-08	-1.27E+00	2.20E-01	-3.89E-01
AAGGAAAAATATGGACTTAAAATTTGAAGGGGTTG	9.28E-01	1.34E-09	4.55E-08	-1.30E+00	2.26E-01	-3.51E-01
ACGACGGGCATGTCGTATAGTAGAAGTGTACTATTCTAGTTTCAAT	7.18E-02	1.34E-09	4.55E-08	1.30E+00	2.26E-01	-1.65E+00
ATGGAAAAACAACTATCGGAACAGCTAAAGCTC	8.99E-01	2.67E-09	4.66E-08	-1.14E+00	1.99E-01	-5.36E-01
ACGGAAATTTTCCTTGAGGAGAATGAGCTTGCC	8.95E-01	2.88E-09	4.73E-08	-1.12E+00	1.97E-01	-5.51E-01
CTCCAGACATAATCACTACAGGAATGATGAAAGAAATAAAATAG	9.45E-01	8.79E-10	4.85E-08	-1.43E+00	2.51E-01	-1.98E-01
CATCCTTCTTCTTGATGGTGACATCCATGAG	9.17E-01	1.96E-09	4.86E-08	-1.22E+00	2.13E-01	-4.37E-01
AAAAAACTACAATATTATCATTAACTACAGCTGC	9.34E-01	1.27E-09	4.92E-08	-1.33E+00	2.33E-01	-3.08E-01
AAAACATGTTGATGTTGAAGAAGGAAATGAAT	9.34E-01	1.27E-09	4.92E-08	-1.33E+00	2.33E-01	-3.08E-01
AAATTAACTGAGTAAAAACTCTCGAAATTCAATT	9.34E-01	1.27E-09	4.92E-08	-1.33E+00	2.33E-01	-3.08E-01
AAATTTGATAAATTAGCAAAAGCCTCATGTGAT	9.34E-01	1.27E-09	4.92E-08	-1.33E+00	2.33E-01	-3.08E-01
AAGATTGTTTTTAGCTTTTTTGTATTCTAAATCAAC	9.34E-01	1.27E-09	4.92E-08	-1.33E+00	2.33E-01	-3.08E-01
ACAGAGTTTTCTGTGAAAAAAGATACATTTGCAATTCCTGAAACTGTTAAGTTCTATGTAA	9.34E-01	1.27E-09	4.92E-08	-1.33E+00	2.33E-01	-3.08E-01
AGAATCCAAAAAATCTTCCTACATATGTAAGAAGATTT	9.34E-01	1.27E-09	4.92E-08	-1.33E+00	2.33E-01	-3.08E-01
AGATAATGATTGAATAAAACTTTTTATAACAACGGCTAGCAAAGTTATA	9.34E-01	1.27E-09	4.92E-08	-1.33E+00	2.33E-01	-3.08E-01
ATAGTTTCTAAACTATTTGGTAAGCTAATTTCTTCAAGTTTAATCGCATC	9.34E-01	1.27E-09	4.92E-08	-1.33E+00	2.33E-01	-3.08E-01
ATATTCAAAATACAAAAGTTGACCAACTAGATTTCTGAATATCCTTATA	9.34E-01	1.27E-09	4.92E-08	-1.33E+00	2.33E-01	-3.08E-01
ATTTATTAGTAAACACGACTACACCCGATGGCTATCGAGTCAAT	9.34E-01	1.27E-09	4.92E-08	-1.33E+00	2.33E-01	-3.08E-01
CAAATTTAGAGAAACTAACATTACCAAAATCGGTTAAAA	9.34E-01	1.27E-09	4.92E-08	-1.33E+00	2.33E-01	-3.08E-01
CTAGGATAGTAGACAATTCTACCTGTTTCATCTGGATA	9.34E-01	1.27E-09	4.92E-08	-1.33E+00	2.33E-01	-3.08E-01
CTCATTGCCGTCCTTCTTCCTAAGTGGCGTC	9.34E-01	1.27E-09	4.92E-08	-1.33E+00	2.33E-01	-3.08E-01
GATTTTTTAGTTCAGAATGATTAGATTTAGCTA	9.34E-01	1.27E-09	4.92E-08	-1.33E+00	2.33E-01	-3.08E-01
GTTATTTTAGCAGCATATGTCCCTAATGAAC	9.34E-01	1.27E-09	4.92E-08	-1.33E+00	2.33E-01	-3.08E-01
TAAACCAATTTTAAGAATGGATATATAAGGATATTCAGAAATC	9.34E-01	1.27E-09	4.92E-08	-1.33E+00	2.33E-01	-3.08E-01
TTAGGCGTTTTATAACTTTCGTCATTTTTTTGACTTGGATAATAAATTAATTG	9.34E-01	1.27E-09	4.92E-08	-1.33E+00	2.33E-01	-3.08E-01
TTCAAACTCTACAGGAGTAACTCCATTACCCACTTGAA	9.34E-01	1.27E-09	4.92E-08	-1.33E+00	2.33E-01	-3.08E-01
TTTTATATCTATTAGAAAATAAATATGTAAGGAAATTTAAATGAAAAAA	9.34E-01	1.27E-09	4.92E-08	-1.33E+00	2.33E-01	-3.08E-01
