## Supplemental Table S9 for "Pneumococcal genetic variability influences age-dependent bacterial carriage"

variant	af	filter-pvalue	lrt-pvalue	beta	beta-std-err	intercept
GTACGAATGGAAGGCTTTTGTAGACTGGAGGACGAA	1.40E-01	8.66E-55	1.02E-45	1.61E+00	1.10E-01	-1.79E+00
ACTACTTAAGGATGTAAAACCTTTGAAAAAA	3.96E-01	1.59E-39	1.24E-43	-1.48E+00	1.20E-01	-1.04E+00
ATCATCCACTACTTAAGGATGTAAAACCTTTGAAAAA	3.96E-01	1.59E-39	1.24E-43	-1.48E+00	1.20E-01	-1.04E+00
CAAACAATACATACGCAACAATGTGAGCAAGAGTATTCCATAATGGAG	4.15E-01	1.47E-38	6.42E-42	-1.41E+00	1.15E-01	-1.03E+00
AGATGATCCATCGTGAACACTTCATCAGCCATCT	7.95E-01	2.35E-47	8.60E-42	-1.38E+00	9.96E-02	-4.69E-01
CGACGGTGAGAGGTAGAGACAATGGTTCGCACCCCCTG	6.73E-01	7.23E-44	1.44E-41	-1.26E+00	9.42E-02	-7.28E-01
ATGTAATATAAAACATTTGACAAATATTTAC	7.70E-01	1.11E-45	5.18E-41	-1.33E+00	9.74E-02	-5.44E-01
CCATCTGTTCTTTTATAGTATATTGAAGTTAGACTAG	1.79E-01	5.36E-47	8.77E-41	1.41E+00	1.03E-01	-1.81E+00
TAAATATTTGTCAAATGTTTTATATTACATTT	7.88E-01	1.20E-45	1.61E-40	-1.35E+00	9.89E-02	-5.01E-01
GGCTGATGAAGTGTTCACGATGGATCATCTGAAATAAAAATCCTTGTTTTTAATTG	7.92E-01	1.57E-45	2.48E-40	-1.35E+00	9.93E-02	-4.94E-01
AGAAGCACCCCCTAAAAGAGAGACAGTTAACAAAG	8.78E-01	2.56E-47	3.09E-39	-1.56E+00	1.15E-01	-1.77E-01
TATATGCACAGACATATGAAATCTTTTTGAGA	5.20E-01	3.05E-38	4.32E-39	-1.24E+00	9.99E-02	-9.41E-01
TATATATGCACAGACATATGAAATCTTTTTGA	7.92E-01	5.61E-44	5.06E-39	-1.33E+00	9.93E-02	-5.09E-01
ACTATTTCTTCCTTTATCAAGAAAAAGTTACC	1.40E-01	3.23E-46	5.81E-39	1.49E+00	1.10E-01	-1.76E+00
CTCCAGTCTACAAAAGCCTTCCATTCGTACTATCCTATATTTTATGAGGGGACAC	1.28E-01	2.32E-46	1.12E-38	1.53E+00	1.14E-01	-1.74E+00
CAACTTCAATATACTATAAAAGAACAGATGG	8.03E-01	1.12E-43	1.75E-38	-1.34E+00	1.01E-01	-4.83E-01
AAACCGCGCGAATATTGAGGAAATTTTAGGTAAT	3.95E-01	3.48E-35	1.81E-38	-1.37E+00	1.16E-01	-1.06E+00
AATCCCTTGGTATAAATCTTTTTTATCTTCGATGC	7.37E-01	6.63E-42	1.98E-38	-1.25E+00	9.55E-02	-6.41E-01
GATATAGAAATTTGTAATAAAAATGTAATATAAA	7.85E-01	4.60E-43	2.11E-38	-1.31E+00	9.86E-02	-5.34E-01
CAAGTAAGCTAGGATAGGAATCTTTTTGGCG	5.75E-01	2.47E-35	6.43E-38	1.31E+00	1.11E-01	-2.35E+00
GCAAGTAAGCTAGGATAGGAATCTTTTTGGC	5.75E-01	2.47E-35	6.43E-38	1.31E+00	1.11E-01	-2.35E+00
TTATTATTCACTTAAAAGGCTTGGTTAATCCAG	8.55E-01	1.82E-44	9.58E-38	-1.45E+00	1.09E-01	-3.12E-01
CAAAACAGTACAGACTATGTTGAGACTAAGGT	3.48E-01	2.33E-39	9.65E-38	1.20E+00	9.39E-02	-1.99E+00
CTTAGTCTCAACATAGTCTGTACTGTTTTGAAA	3.48E-01	2.33E-39	9.65E-38	1.20E+00	9.39E-02	-1.99E+00
CCGTAAATATTTGTCAAATGTTTTATATTACA	7.49E-01	3.35E-41	1.45E-37	-1.25E+00	9.60E-02	-6.26E-01
TTTGACAACTTGGTCAGGAAATCTTGGTATGATGAAACTTGCTGAAAAA	2.50E-01	3.52E-41	1.61E-37	1.25E+00	9.61E-02	-1.87E+00
AAATTGGACGTCATATTTTTTGAGGATAAAAATAAA	7.28E-01	1.22E-40	1.72E-37	-1.23E+00	9.50E-02	-6.69E-01
TTTATCCTCAAAAAATATGACGTCCAATTTCA	7.28E-01	1.22E-40	1.72E-37	-1.23E+00	9.50E-02	-6.69E-01
CAAGTTTTATCAGATACAGTGTCATATAGCTATCTGG	4.00E-01	2.28E-34	2.13E-37	-1.34E+00	1.15E-01	-1.06E+00
GCTATATGACACTGTATCTGATAAAACTTGGAAGCCATTAGCTACGCC	4.00E-01	2.28E-34	2.13E-37	-1.34E+00	1.15E-01	-1.06E+00
ATTTGTCAAATGTTTTATATTACATTTTTATTACAA	7.87E-01	6.49E-42	2.21E-37	-1.29E+00	9.88E-02	-5.41E-01
ATGATTAAAATGTAATCCTAACAAGTGATCCTCGA	8.68E-01	2.49E-44	3.07E-37	-1.48E+00	1.12E-01	-2.60E-01
GAAAAAAAGAGAACTCATGGAACAAAATACC	5.73E-01	2.39E-37	3.49E-37	-1.19E+00	9.60E-02	-8.96E-01
TGTTTATAGATTAGTTAGGCAAGTAAGCTAGGATAGGAATCTTTTTGG	5.79E-01	1.56E-34	4.15E-37	1.30E+00	1.11E-01	-2.35E+00
TAAAAATGTAATATAAAACATTTGACAAATA	7.87E-01	2.01E-41	5.90E-37	-1.28E+00	9.88E-02	-5.45E-01
ACCTGGATTAACCAAGCCTTTTAAGTGAATAA	8.48E-01	3.49E-43	6.71E-37	-1.41E+00	1.08E-01	-3.50E-01
ATTCACTTAAAAGGCTTGGTTAATCCAGGTC	8.48E-01	3.49E-43	6.71E-37	-1.41E+00	1.08E-01	-3.50E-01
AACTTTGTTAACTGTCTCTCTTTTAGGGGGTG	8.85E-01	2.07E-44	9.68E-37	-1.54E+00	1.18E-01	-1.76E-01
TTCATCAAAGACATCAAGTAAGGCTGCAGATGACTT	5.71E-01	7.77E-37	1.08E-36	-1.18E+00	9.60E-02	-9.01E-01
AAAAATGTAATATAAAACATTTGACAAATATT	7.86E-01	4.30E-41	1.10E-36	-1.28E+00	9.88E-02	-5.50E-01
AGATGGCTGATGAAGTGTTCACGATGGATCGTCTGAAATAAAAAT	1.51E-01	7.57E-43	1.30E-36	1.41E+00	1.08E-01	-1.76E+00
GCAATTAAAAACAAGGATTTTTATTTCAGACGATCCATCGTGAA	1.51E-01	7.57E-43	1.30E-36	1.41E+00	1.08E-01	-1.76E+00
TGTTCACGATGGATCGTCTGAAATAAAAATCC	1.51E-01	7.57E-43	1.30E-36	1.41E+00	1.08E-01	-1.76E+00
ATTCCAAACAGTCTGGAGATTGCCCACAAGCGTGGTATCAAGATTGTC	1.39E-01	3.18E-43	1.41E-36	1.44E+00	1.10E-01	-1.74E+00
AAAAAAAGAGAACTCATGGAACAAAATACCATGCA	5.76E-01	9.79E-37	1.62E-36	-1.18E+00	9.58E-02	-8.98E-01
ATTTCACAAAAAAGACCTGGATTAACCAAGCCTTTTAAGTGAA	8.49E-01	1.24E-42	1.90E-36	-1.40E+00	1.08E-01	-3.55E-01
AATAAAGCGATTTATTTAGAAAGTGTGTAAATATGGAA	8.72E-01	2.37E-43	2.43E-36	-1.48E+00	1.13E-01	-2.53E-01
TTGAAAATTCCATATTTACACACTTTCTAAATAAATC	8.72E-01	2.37E-43	2.43E-36	-1.48E+00	1.13E-01	-2.53E-01
TAATGCCTGTCACATTTCCCCAACGTCCTTGGG	1.04E-01	3.19E-44	3.33E-36	1.59E+00	1.22E-01	-1.70E+00
CTCGTAAGGGTACTTCTCTTGCAATTGGTTAATACCCAGATT	1.62E-01	5.38E-42	3.34E-36	1.37E+00	1.06E-01	-1.77E+00
TCAGGATCATCTGTATCCATGCCTAAAATACCTGCAACAAGGGCTAGGTCT	1.50E-01	3.54E-42	4.90E-36	1.40E+00	1.08E-01	-1.75E+00
TAAAAACAGAAAGAGGAAAAACAACATGACAT	3.31E-01	1.12E-31	6.73E-36	-1.43E+00	1.30E-01	-1.13E+00
GCGAACCATTGTCTCTACCTCTCACCGTCGCA	6.87E-01	6.45E-38	9.15E-36	-1.17E+00	9.39E-02	-7.56E-01
GACAATGTAGTTGCGACCTTTCAAAACAGTACAGACTATGTTGAGACT	3.44E-01	2.54E-37	1.01E-35	1.16E+00	9.37E-02	-1.96E+00
AAATAGTACAGACTATGTTGAGACTAAGGTTACA	6.36E-01	6.05E-37	1.06E-35	-1.16E+00	9.39E-02	-8.30E-01
TATTACATTTTTATTACAAATTTCTATATCATAA	8.35E-01	2.88E-41	1.07E-35	-1.35E+00	1.05E-01	-4.17E-01
AATATAAAACATTTGACAAATATTTACGGGGG	7.33E-01	1.02E-38	1.13E-35	-1.20E+00	9.52E-02	-6.77E-01
ACTGTTTTGAAAGGTCGCAACTACATTGTCACGT	3.42E-01	3.00E-37	1.23E-35	1.16E+00	9.37E-02	-1.96E+00
TAGACTTGCTTGAGGAGTTATCAAGCAGTTATCCACTCTACATCACCACGACA	6.40E-02	8.68E-46	1.24E-35	1.91E+00	1.50E-01	-1.65E+00
AATCTTATAAGTGTTCTGAAGCTAAAAGAGGA	3.37E-01	1.58E-31	1.46E-35	-1.41E+00	1.28E-01	-1.13E+00
ACATTTTTATTACAAATTTCTATATCATAAG	8.36E-01	3.92E-41	1.46E-35	-1.35E+00	1.05E-01	-4.15E-01
CCTGTAAATGGTCAATGGACTTACACTCTTCCAACAGGACGTTATCTCCGCCAAACAGAACACACTTCATTACCGGGTTCTTCCTCTGTACCTGTAAACGTAACACAAACGGTATTTGATGCAACAAGCGATAAAACAGCTGTTTATGTGGCGAAAGACCGTAACTTTACAGGAAAACAAATCGTTGGAACTAAGGGTAGTCAAGAATTGACTGCTTTGAAAAATGATGCTAAAAAAGGAATCAACTATACTGAAAGAAATACTCCAAAAGACTT	7.00E-02	6.66E-45	2.75E-35	1.83E+00	1.44E-01	-1.66E+00
CCCGTAAATATTTGTCAAATGTTTTATATTA	7.36E-01	2.45E-38	2.83E-35	-1.20E+00	9.54E-02	-6.75E-01
AACCTGAAGAAAGTTTTCTGCTATCTTCTCTTC	7.58E-01	9.42E-39	3.15E-35	-1.22E+00	9.66E-02	-6.31E-01
CAAATGTTTTATATTACATTTTTATTACAAATTTCTA	7.74E-01	4.94E-39	3.70E-35	-1.23E+00	9.78E-02	-5.96E-01
TATACTCCACCATTTAAAATTGGGAATAGTCCTGTAAGATTCAGAACG	9.95E-02	4.81E-43	3.92E-35	1.59E+00	1.24E-01	-1.69E+00
GAGATAAAAACATCCCTTAATTGCTTATCAAA	3.67E-01	8.49E-32	4.03E-35	-1.34E+00	1.20E-01	-1.10E+00
CACCACACTAAAAATTTATGAATTAGGACAA	4.67E-01	1.48E-34	5.23E-35	1.16E+00	9.78E-02	-2.12E+00
TGTCCTAATTCATAAATTTTTAGTGTGGTGAAAG	4.67E-01	1.48E-34	5.23E-35	1.16E+00	9.78E-02	-2.12E+00
CCTAAATCTTCATCTTCTAAGTGTATTCCCCATATACCTTTAACAAATCTTTTACGTTGAA	2.80E-01	9.43E-30	5.43E-35	-1.56E+00	1.49E-01	-1.17E+00
GAGAAGATAGCAGAAAACTTTCTTCAGGTTCGGGAAAT	7.47E-01	3.16E-38	5.52E-35	-1.20E+00	9.59E-02	-6.58E-01
CTTTCACCACACTAAAAATTTATGAATTAGAACAAGTGTCCTAACATCAACTTATAAAAGT	5.17E-01	2.82E-34	5.58E-35	-1.17E+00	9.89E-02	-9.70E-01
CCCAAAATAGATAACACTATTTTCACAAAACTCAGTTCCGAAC	8.69E-01	1.84E-41	6.26E-35	-1.44E+00	1.13E-01	-2.88E-01
ACAAAATATCGTGCTTATAAGCAGTAAAATTATT	6.21E-01	7.50E-36	6.82E-35	-1.14E+00	9.40E-02	-8.56E-01
TACTCCTTGCAGAATGACAAGCAGATAAGGACGACAATAAGCCTTCT	3.01E-01	3.76E-30	7.59E-35	-1.49E+00	1.40E-01	-1.16E+00
TTTTCAGGATTGACTGCCTATCCGTATTAAAGAAGAAACAGAGGAATACTATGAG	7.08E-01	2.72E-37	7.85E-35	-1.17E+00	9.43E-02	-7.31E-01
ACTTTTATAAGTTGATGTTAGGACACTTGTCCTAATTCATAAATTTTTAGTGTGGT	4.66E-01	2.37E-34	8.86E-35	1.16E+00	9.77E-02	-2.11E+00
TGGAATTTCAGGATCATCTGTATCCATGCCTAAA	1.46E-01	1.00E-40	8.96E-35	1.39E+00	1.09E-01	-1.74E+00
TTTGGAATTTCAGGATCATCTGTATCCATGCC	1.46E-01	1.00E-40	8.96E-35	1.39E+00	1.09E-01	-1.74E+00
CCCCCCGTAAATATTTGTCAAATGTTTTATA	7.30E-01	1.25E-37	9.63E-35	-1.18E+00	9.51E-02	-6.91E-01
ACCTAAACTTGGACAATTTAGCAATGCAGTAATGGCCGAATTGGAAAAAACAACGTCATATAAGTACTCAGCCAAAAACGGAACGGTTAGCTCTAAGTTTTATGACGTACTTGACCCACAAGGTTTTCAACGTAAAAGATTTGTTAAAGGTATAT	2.79E-01	1.58E-29	1.01E-34	-1.55E+00	1.49E-01	-1.18E+00
TTTAGTATTAAATTTCCTAACCTAAATCTTCATCTTCTAAGTGTATTCCC	2.79E-01	1.58E-29	1.01E-34	-1.55E+00	1.49E-01	-1.18E+00
AGAGGTAGAGACAATGGTTCGCACCCCCTGCCTG	5.13E-01	5.87E-34	1.02E-34	-1.17E+00	9.92E-02	-9.76E-01
CCTACAGGCAGGGGGTGCGAACCATTGTCTCTAC	5.13E-01	5.87E-34	1.02E-34	-1.17E+00	9.92E-02	-9.76E-01
AGCCTCAGATTTGATTGTCAAAGCCTGGGTGCGTTCTTTT	4.47E-01	7.03E-33	1.04E-34	-1.22E+00	1.06E-01	-1.04E+00
TGATCCTGAAATTCCAAACAGTCTGGAGATTGCCCACAAG	1.37E-01	7.12E-41	1.21E-34	1.41E+00	1.11E-01	-1.73E+00
AAATCTGAACTCCATCTCGTCCAGCAACGAT	6.10E-01	8.41E-32	1.30E-34	1.29E+00	1.15E-01	-2.37E+00
ACTTAAAGATTAAGAACAATAAAAAACAAACTAA	7.44E-01	1.07E-37	1.47E-34	-1.19E+00	9.58E-02	-6.67E-01
GACTTTTATATCAACGTTTACAAAGGTTAGTGTTTAGGTTATGTTTCTATTTTTTGCATAACCTAAATTGCTATAACCCTTGGTGTAATTGGTTTTTTAGTATTAAATTTCCTAACCTAAATCTT	2.78E-01	2.23E-29	1.53E-34	-1.55E+00	1.49E-01	-1.18E+00
AATAACAAGCAAGGTACCCTATCAAATGGTG	1.27E-01	4.72E-41	1.70E-34	1.45E+00	1.14E-01	-1.72E+00
AATACTACAATATTGGTACATTTTGATTACACAATCGTTTC	7.87E-01	2.28E-38	2.47E-34	-1.24E+00	9.90E-02	-5.75E-01
ATCTCCAGACTGTTTGGAATTTCAGGATCATCTGTATCCATG	1.37E-01	2.54E-40	3.40E-34	1.40E+00	1.11E-01	-1.73E+00
AGTAAAAACTTATGCTGATGTTTATCGTGATAAG	1.33E-01	1.97E-40	3.46E-34	1.42E+00	1.12E-01	-1.73E+00
ATTTCAGGATCATCTGTATCCATGCCTAAAATA	1.48E-01	6.87E-40	3.91E-34	1.37E+00	1.09E-01	-1.74E+00
CGTTATCGTTTTTGTACTTGCTAAGCATTTTTTGTACCGCTTCAGGTTCTATAAAGCTATCAAA	2.79E-01	5.00E-29	4.78E-34	-1.53E+00	1.48E-01	-1.18E+00
CTTGCAATAAACATTGGAACATGGTTTATTTCATGCCACCCGTTTGGTATGTAGAAATTCT	2.79E-01	5.00E-29	4.78E-34	-1.53E+00	1.48E-01	-1.18E+00
AAAACTTATGCTGATGTTTATCGTGATAAGGTTCTTTATCCA	1.30E-01	2.45E-40	5.07E-34	1.42E+00	1.13E-01	-1.72E+00
CAAGACACTAATCAATCAGTAAGGGCTAATGCTCAAGGACGTATTGATCCAGGTAATTACA	9.38E-02	7.58E-42	5.12E-34	1.60E+00	1.27E-01	-1.68E+00
CCAACTACCTTCATACCATCCATCGCAATCAATGTATTTTCTGG	5.57E-02	4.12E-44	5.32E-34	1.98E+00	1.61E-01	-1.63E+00
TTTTTTTGAAGTTGAAATCTGAACTCCATCCCGTCCAGCAACGAT	3.33E-01	3.48E-30	5.61E-34	-1.38E+00	1.28E-01	-1.14E+00
AAAATAAGGGGAGTTATTTTAGTTCTTATTTCC	3.42E-01	2.45E-30	5.92E-34	-1.36E+00	1.25E-01	-1.13E+00
AATATTGATTGTTTCTAAAAGTTCTAGTAAT	8.84E-01	9.60E-41	6.55E-34	-1.48E+00	1.18E-01	-2.26E-01
CAATATTACTAGAACTTTTAGAAACAATCAATAT	8.84E-01	9.60E-41	6.55E-34	-1.48E+00	1.18E-01	-2.26E-01
AAAACAGAAAGAGGAAAAACAACATGACATT	3.95E-01	3.47E-31	8.63E-34	-1.26E+00	1.13E-01	-1.09E+00
ATAAGAGAGATAAAAACATCCCTTAATTGCTTATCA	3.60E-01	1.55E-30	9.13E-34	-1.32E+00	1.20E-01	-1.11E+00
AAAAAATAAAATGCCAGTTCTGTGAACTGCACCC	3.34E-01	5.21E-30	9.97E-34	-1.37E+00	1.27E-01	-1.14E+00
AAATGCCAGTTCTGTGAACTGCACCCCAAAA	3.34E-01	5.21E-30	9.97E-34	-1.37E+00	1.27E-01	-1.14E+00
AATAAAATGCCAGTTCTGTGAACTGCACCCCAAA	3.34E-01	5.21E-30	9.97E-34	-1.37E+00	1.27E-01	-1.14E+00
AATTAAGGCAAGTTATTTCTTTGCTTATCTGCTTATCATTT	3.08E-01	1.98E-29	1.07E-33	-1.43E+00	1.35E-01	-1.16E+00
AATACCATCCAAGTCTTTCAAACGAGTTTCC	1.43E-01	1.70E-39	1.10E-33	1.38E+00	1.10E-01	-1.73E+00
ATACCATCCAAGTCTTTCAAACGAGTTTCCA	1.43E-01	1.70E-39	1.10E-33	1.38E+00	1.10E-01	-1.73E+00
CAGATTGATCAATACCATCCAAGTCTTTCAA	1.43E-01	1.70E-39	1.10E-33	1.38E+00	1.10E-01	-1.73E+00
GAAACTCGTTTGAAAGACTTGGATGGTATTGATCAATCT	1.43E-01	1.70E-39	1.10E-33	1.38E+00	1.10E-01	-1.73E+00
TTTTTTTGAAGTTGAAATCTGAACTCCATCTCGTCCAGCAACGA	6.08E-01	5.13E-31	1.21E-33	1.26E+00	1.14E-01	-2.35E+00
AAGAGCCTCTGCTCATCCAGTTGGCCCAATGTATGA	7.96E-01	9.22E-38	1.22E-33	-1.24E+00	9.99E-02	-5.61E-01
ATTCCCCTAATCCAACGCCTTGACTTCCAACATCATATC	5.26E-02	7.79E-44	1.24E-33	2.02E+00	1.66E-01	-1.63E+00
TATTCCCCTAATCCAACGCCTTGACTTCCAA	5.26E-02	7.79E-44	1.24E-33	2.02E+00	1.66E-01	-1.63E+00
AAATAGCAATATTACTAGAACTTTTAGAAACAAT	8.85E-01	2.08E-40	1.25E-33	-1.48E+00	1.18E-01	-2.27E-01
CCCCCTAAAAGAGAGACAGTTAACAAAGTTAAAAATATTTTTTTCATAGTAGT	8.89E-01	1.39E-40	1.26E-33	-1.50E+00	1.20E-01	-2.01E-01
GGTCAGAAAGAACGTCATGAAATCAAAGACCGATTTATAAAGAACAAAGAGCTGCTAGAGTGGGTTTTGTTTAAAGTTTTAAATATGCCAGATTTTGATAGCTTTATAGAACCTGAAGCGGTA	2.68E-01	1.93E-28	1.26E-33	-1.56E+00	1.53E-01	-1.19E+00
AATGATTTGCCTAGAGCTAGAAATAAGACCATG	2.68E-01	2.29E-28	1.54E-33	-1.56E+00	1.53E-01	-1.19E+00
GTTTTTATTTCTAATATCTCTATATAAAAAATAATATATATACGTGTTATATAGGC	2.72E-01	1.80E-28	1.61E-33	-1.54E+00	1.50E-01	-1.18E+00
CGCTCATTGATTTCATCAAAGACATCAAGTAA	5.79E-01	9.71E-34	1.85E-33	-1.12E+00	9.51E-02	-9.16E-01
CTCATTGATTTCATCAAAGACATCAAGTAAG	5.79E-01	9.71E-34	1.85E-33	-1.12E+00	9.51E-02	-9.16E-01
AAGTATGGAAGAAACAACATACGATATTATCGCTAAAAG	2.60E-01	4.11E-28	1.86E-33	-1.58E+00	1.57E-01	-1.19E+00
CTTGGTTAATCCAGGTCTTTTTTGTGAAATTCACACAAT	8.26E-01	2.69E-38	1.88E-33	-1.29E+00	1.04E-01	-4.76E-01
AGCAATATTACTAGAACTTTTAGAAACAATCA	8.85E-01	3.67E-40	1.90E-33	-1.47E+00	1.18E-01	-2.32E-01
TGCCATAACTGATAAAACCAACTACCTTCATACCATCCATCGCAATC	5.54E-02	2.34E-43	1.91E-33	1.96E+00	1.61E-01	-1.63E+00
AAAAACAATACGGATGGCACAACTGTTTCGCAAAGGACAGAGG	2.55E-01	5.95E-28	2.02E-33	-1.60E+00	1.60E-01	-1.20E+00
CGAAACAGTTGTGCCATCCGTATTGTTTTTCAACTCAAAGACGGCATC	2.55E-01	5.95E-28	2.02E-33	-1.60E+00	1.60E-01	-1.20E+00
TGAAAATGTTTTTAATGTCATGTTGTTTTTC	3.38E-01	8.13E-30	2.06E-33	-1.35E+00	1.26E-01	-1.13E+00
ATCTGAAATAAAAATCCTTGTTTTTAATTGC	7.67E-01	8.13E-37	2.28E-33	-1.19E+00	9.73E-02	-6.33E-01
