## Supplemental Table S10 for "Pneumococcal genetic variability influences age-dependent bacterial carriage"

MarkerName	Allele1	Allele2	Zscore	P-value
TATTTTTGCTAAAAAAAAAAAAGCATTTTACT	absent	present	6.079	1.21e-09
TAAAATGCTTTTTTTTTTTTAGCAAAAATAC	absent	present	6.035	1.585e-09
AATAGTAAAATGCTTTTTTTTTTTTAGCAAAAA	absent	present	5.995	2.035e-09
AAATAGTAAAATGCTTTTTTTTTTTTAGCAA	absent	present	5.699	1.203e-08
AACTTGAGGTATTTTTGCTAAAAAAAAAAAA	absent	present	5.685	1.307e-08
AAAATAGTAAAATGCTTTTTTTTTTTTAGCA	absent	present	5.583	2.36e-08
AAAATGCTTTTTTTTTTTTAGCAAAAATACCTC	absent	present	5.541	3.016e-08
ATGCTTTTTTTTTTTTAGCAAAAATACCTCAAGT	absent	present	5.490	4.022e-08
